# Neutral transcriptome rewiring promotes QDR evolvability at the species level

**DOI:** 10.1101/2024.02.15.580486

**Authors:** Florent Delplace, Mehdi Khafif, Remco Stam, Adelin Barbacci, Sylvain Raffaele

## Abstract

Quantitative disease resistance (QDR) is an immune response limiting pathogen damage in plants. It involves transcriptomic reprogramming of numerous genes, each having a small contribution to plant immunity. Despite QDR broad-spectrum nature, the evolution of its underlying transcriptome reprogramming remains largely uncharacterized. Here, we analyzed global gene expression in response to the necrotrophic fungus *Sclerotinia sclerotiorum* in 23 *Arabidopsis thaliana* accessions of diverse origin and contrasted QDR phenotype. Over half of the species pan-transcriptome displayed local responses to *S. sclerotiorum*, with global reprogramming patterns incongruent with accessions phylogeny. Due to frequent small-amplitude variations, only ∼11% of responsive genes were common across all accessions, defining a core transcriptome enriched in highly-responsive genes. Co-expression and correlation analyses showed that QDR phenotypes result from the integration of numerous genes expression. Promoter sequence comparisons revealed that variation in DNA-binding sites within cis-regulatory regions contributing to gene expression rewiring. Finally, transcriptome-phenotype maps revealed abundant neutral networks connecting diverse QDR transcriptomes with no loss of resistance, hallmarks of robust and evolvable traits. This navigability associated with regulatory variation in core genes highlights their role in QDR evolvability. This work provides insights into the evolution of complex immune responses, informing models for plant disease dynamics.

**Classification**: Biological Sciences, Plant Biology
