## Supplemental Table S1 for "Neutral transcriptome rewiring promotes QDR evolvability at the species level"

### Sheet: Feuil1
Supplemental Table 1 : List of Arabidopis thalinia Accessions used in this study with corresponding names, initial collection locations, and lesion doubling time during S. sclerotiorum infection.
Ecotype name	1001 genome ID	Stock Number	Latitude	Longitude	Mean LDT	Max LDT	Min LDT	Median LDT	SD LDT
Ang-0	6992	CS76436	50.3	5.3	126.113	76.4894	385.703	128.095	37.8783
Bla-1	8264	CS76451	41.6833	2.8	136.211	84.7026	275.989	147.5	43.2424
Bor-1	5837	CS76453	49.4013	16.2326	126.494	77.7672	221.121	127.199	32.9742
Co-1	7077	CS76468	40.12	-8.25	104.053	60.9682	240.384	113.528	32.9471
Col-0	6909	CS76778	47.984	10.8719	177.259	93.1963	540.634	183.803	77.0886
Ct-1	7067	CS76786	37.3	15.0	196.969	93.0311	418.845	276.363	149.656
Eds-1	6016	CS76834	62.9	18.4	128.803	81.6678	243.56	134.94	39.4419
Ei-2	6915	CS76478	50.3	6.3	163.513	88.0601	388.427	175.002	78.5777
Es-0	7126	CS76484	60.1997	24.5682	202.922	106.926	630.535	196.337	73.1402
Gy-0	8214	CS78901	49.0	2.0	150.346	86.1363	302.79	151.098	50.4098
Hs-0	7162	CS76515	52.24	9.44	143.66	85.8663	310.355	145.195	41.7379
Kyoto	7207	CS76535	35.0085	135.752	126.269	75.0777	206	132.952	37.6681
Ll-0	6933	CS77047	41.59	2.49	154.237	76.9821	397.698	150.651	73.7462
Mt-0	6939	CS28502	32.34	22.46	138.222	75.0996	394.663	143.251	46.961
Nok-3	6945	CS76562	52.24	4.45	146.302	69.4822	359.255	180.46	98.5257
Oy-0	7288	CS77156	60.39	6.19	205.299	132.576	388.732	221.177	59.6979
Pn-0	7307	CS77182	48.0653	-2.96591	218.947	125.461	376.669	235.212	77.7695
Ra-0	6958	CS76582	46.0	3.3	189.974	100.624	305.85	206.497	65.364
Rub	7323	CS76594	49.0	38.28	290.067	144.719	1216.47	317.135	139.063
Se-0	6961	CS76597	38.3333	-3.53333	307.086	180.16	436.518	335.348	103.648
Van-0	7383	CS76623	49.2655	-123.206	217.605	121.859	399.946	240.593	82.5001
Wa-1	7394	CS76626	52.3	21.0	170.243	115.712	274.318	164.633	45.4758
Ws-0	7396	CS28823	52.3	30.0	173.142	85.2747	804.6	186.566	75.9227
					LDT = Lesion doubling time [Minutes]
