## Supplemental Table S2 for "Neutral transcriptome rewiring promotes QDR evolvability at the species level"

### Sheet: Feuil2
		Supplemental Table S2 : Number of biological samples by condition and by accession
Accessions	Infection Statut	Number of replicates
Ang-0	Uninfected (LNI)	3
Bla-1	Uninfected (LNI)	3
Bor-1	Uninfected (LNI)	3
Co-1	Uninfected (LNI)	3
Col-0	Uninfected (LNI)	7
Ct-1	Uninfected (LNI)	3
Eds-1	Uninfected (LNI)	4
Ei-2	Uninfected (LNI)	3
Es-0	Uninfected (LNI)	3
Gy-0	Uninfected (LNI)	3
Hs-0	Uninfected (LNI)	3
Kyoto	Uninfected (LNI)	3
Ll-0	Uninfected (LNI)	3
Mt-0	Uninfected (LNI)	3
Nok-3	Uninfected (LNI)	3
Oy-0	Uninfected (LNI)	3
Pn-0	Uninfected (LNI)	3
Ra-0	Uninfected (LNI)	3
Rub	Uninfected (LNI)	3
Se-0	Uninfected (LNI)	3
Van-0	Uninfected (LNI)	3
Wa-1	Uninfected (LNI)	3
Ws-0	Uninfected (LNI)	3
Ang-0	infected by S. sclerotiorum (FRT)	4
Bla-1	infected by S. sclerotiorum (FRT)	3
Bor-1	infected by S. sclerotiorum (FRT)	3
Co-1	infected by S. sclerotiorum (FRT)	3
Col-0	infected by S. sclerotiorum (FRT)	5
Ct-1	infected by S. sclerotiorum (FRT)	4
Eds-1	infected by S. sclerotiorum (FRT)	5
Ei-2	infected by S. sclerotiorum (FRT)	3
Es-0	infected by S. sclerotiorum (FRT)	3
Gy-0	infected by S. sclerotiorum (FRT)	3
Hs-0	infected by S. sclerotiorum (FRT)	3
Kyoto	infected by S. sclerotiorum (FRT)	3
Ll-0	infected by S. sclerotiorum (FRT)	3
Mt-0	infected by S. sclerotiorum (FRT)	3
Nok-3	infected by S. sclerotiorum (FRT)	3
Oy-0	infected by S. sclerotiorum (FRT)	3
Pn-0	infected by S. sclerotiorum (FRT)	3
Ra-0	infected by S. sclerotiorum (FRT)	3
Rub	infected by S. sclerotiorum (FRT)	3
Se-0	infected by S. sclerotiorum (FRT)	3
Van-0	infected by S. sclerotiorum (FRT)	3
Wa-1	infected by S. sclerotiorum (FRT)	3
Ws-0	infected by S. sclerotiorum (FRT)	3
