## Supplemental Table S3 for "Neutral transcriptome rewiring promotes QDR evolvability at the species level"

### Sheet: Feuil1
		Supplemental Table 3 - Total mapped reads by samples
Sample name	Status	Replicate	Total CPM Arabidopis	Total CPM Sclerotinia
Ang-0	FRT	R1	3017966.335	14859997.6730001
Ang-0	FRT	R2	3835909.742	18658859.185
Ang-0	FRT	R3	8618734.24300001	11785405.727
Ang-0	FRT	R4	9192368.48500003	15944024.461
Ang-0	LNI	R1	27918485.9809998	3853.017
Ang-0	LNI	R2	24221383.8999998	838.013
Ang-0	LNI	R3	20627203.943	564.006
Bla-1	FRT	R1	12845448.6140001	13950531.344
Bla-1	FRT	R2	10289439.8690001	21526064.091
Bla-1	FRT	R4	9477548.88400001	13623101.122
Bla-1	LNI	R1	23037034.9719999	16355.929
Bla-1	LNI	R2	32126259.1399996	5739.806
Bla-1	LNI	R3	17769820.8750001	3601.058
Bor-1	FRT	R1	19514206.592	14203229.37
Bor-1	FRT	R2	16838881.2300001	18112264.6760001
Bor-1	FRT	R3	11102456.5280001	15838854.489
Bor-1	LNI	R1	20976499.9049999	1974.002
Bor-1	LNI	R2	26139745.9679998	1917.032
Bor-1	LNI	R3	23715318.7999998	1076.114
Co-1	FRT	R1	9937040.51600007	15840595.4190001
Co-1	FRT	R2	6684568.718	18820246.288
Co-1	FRT	R3	8218571.98700003	14131018.992
Co-1	LNI	R1	28116037.95	182
Co-1	LNI	R2	22705257.9159999	524.001
Co-1	LNI	R3	24348570.9609999	1008.016
Col-0	FRT	R1	9502873.048	11526040.995
Col-0	LNI	R1	30592679.0189999	1241.008
Col-0	LNI	R2	29517018.0029997	729.007
Col-0	LNI	R3	30523668.8189998	4577.194
Col-0	FRT	R1	28456731.88	6027654.093
Col-0	FRT	R2	37935400.5679999	14233338.423
Col-0	FRT	R3	33200838.3439998	2136401.605
Col-0	FRT	R4	27275717.4949999	10635184.457
Col-0	LNI	R1	78804296.9280001	165.001
Col-0	LNI	R2	41432699.0189998	21
Col-0	LNI	R3	33188396.9179998	9
Col-0	LNI	R4	43088086.9659998	31
Ct-1	FRT	R1	3620423.866	3337436.101
Ct-1	FRT	R2	8812904.37799999	9989645.60300004
Ct-1	FRT	R3	20097500.2000001	9196355.79900001
Ct-1	FRT	R4	4464892.40700001	23254503.5639999
Ct-1	LNI	R1	17651599.63	4649.371
Ct-1	LNI	R2	25054363.9979998	973.003
Ct-1	LNI	R3	33591384.0089998	150.001
Eds-1	FRT	R1	6620232.918	14504940.065
Eds-1	FRT	R2	11284807.169	8531492.791
Eds-1	FRT	R3	13757738.211	9532191.81000002
Eds-1	FRT	R4	15138990.0690001	11817486.882
Eds-1	FRT	R5	10018621.092	6298098.86300001
Eds-1	LNI	R1	9978846.996	786.007
Eds-1	LNI	R2	4721530.018	122.001
Eds-1	LNI	R3	10493639.974	2553.016
Eds-1	LNI	R4	31307002.9889997	8383.91
Ei-2	FRT	R1	5031992.843	11894416.108
Ei-2	FRT	R2	17723581.6710001	9397335.26100006
Ei-2	FRT	R3	7840468.75400002	15206717.2560001
Ei-2	LNI	R1	27189550.4279998	5730.565
Ei-2	LNI	R2	31614166.6129997	19785.376
Ei-2	LNI	R3	24087018.9499999	186517.001
Es-0	FRT	R1	7711384.77100002	16053308.243
Es-0	FRT	R2	13758249.579	23127630.311
Es-0	FRT	R3	11789644.623	20219983.3259999
Es-0	LNI	R1	28020694.8899998	154.015
Es-0	LNI	R2	34346051.9899998	250
Es-0	LNI	R3	35644180.0179998	199
Gy-0	FRT	R1	8669463.328	12228335.628
Gy-0	FRT	R2	12425413.88	10227968.055
Gy-0	FRT	R3	5364655.81700002	12855520.171
Gy-0	LNI	R1	26313249.0009999	415.003
Gy-0	LNI	R2	26198279.9499998	10631.013
Gy-0	LNI	R3	30835839.0109997	455.012
Hs-0	FRT	R1	13541448.2580001	13103826.698
Hs-0	FRT	R2	13970868.6960001	14286441.197
Hs-0	FRT	R3	8770745.32999999	17985701.6620001
Hs-0	LNI	R1	28614369.8619997	9571.953
Hs-0	LNI	R2	37103855.8559997	1133.039
Hs-0	LNI	R3	26701350.7329997	1329.252
Kyoto	FRT	R1	9187227.20900002	13639378.787
Kyoto	FRT	R2	7701065.622	16772998.331
Kyoto	FRT	R3	7998955.26400002	19063547.665
Kyoto	LNI	R1	21772710.993	863.001
Kyoto	LNI	R2	29024269.9159997	264
Kyoto	LNI	R3	23488702.9869999	2147.007
Ll-0	FRT	R1	10178428.155	24882556.8349999
Ll-0	FRT	R2	17201155.8490001	19284006.2069998
Ll-0	FRT	R3	8898214.76	18057458.202
Ll-0	LNI	R1	33757529.5879997	23603.385
Ll-0	LNI	R2	31974233.4489998	1452.422
Ll-0	LNI	R3	33171578.924	2776.077
Mt-0	FRT	R1	7741257.19499999	12499028.781
Mt-0	FRT	R2	5523470.40299999	17078477.577
Mt-0	FRT	R3	7395532.633	12385613.337
Mt-0	LNI	R1	27551829.9669999	369
Mt-0	LNI	R2	25774586.9779999	90
Mt-0	LNI	R3	28362619.9499999	213.001
Nok-3	FRT	R1	8130395.38000001	22907384.6229999
Nok-3	FRT	R2	14011461.8370001	13974289.153
Nok-3	FRT	R3	12514314.248	20904035.7559998
Nok-3	LNI	R1	29341165.9279998	2934.017
Nok-3	LNI	R2	37951500.7279995	2949.134
Nok-3	LNI	R3	39641194.5859997	4544.297
Oy-0	FRT	R1	16914338.9020002	14468160.021
Oy-0	FRT	R2	12448803.5740001	16115610.351
Oy-0	FRT	R3	9398890.56100002	23305145.3539999
Oy-0	LNI	R1	35906609.9429998	1687.017
Oy-0	LNI	R2	36117570.1469996	2136.807
Oy-0	LNI	R3	32826612.6699996	184324.297
Pn-0	FRT	R1	14668382.0630001	16417361.875
Pn-0	FRT	R2	4229336.02700001	7318434.035
Pn-0	FRT	R3	1769057.05	6444426.919
Pn-0	LNI	R1	24302968.5619999	3101.34
Pn-0	LNI	R2	34684270.3849996	2527.574
Pn-0	LNI	R3	34473396.3849996	14375.542
Ra-0	FRT	R1	10611475.261	7211479.75100001
Ra-0	FRT	R2	21672828.7379999	44382125.19
Ra-0	FRT	R3	13032246.1780001	5537416.71399998
Ra-0	LNI	R1	18674409.98	884.005
Ra-0	LNI	R2	35483617.9189997	955.055
Ra-0	LNI	R3	36862535.915	3853.053
Rub	FRT	R1	15472159.466	10364564.514
Rub	FRT	R2	8597895.47600001	15891234.491
Rub	FRT	R3	11170219	21341666.0039999
Rub	LNI	R1	19516844.979	111
Rub	LNI	R2	39489744.969	984
Rub	LNI	R3	41263907.8399997	2823.129
Se-0	FRT	R1	8267384.06000001	18008109.93
Se-0	FRT	R2	7059626.677	15434943.297
Se-0	FRT	R3	7707549.473	10514010.549
Se-0	LNI	R1	29856694.9189998	868.004
Se-0	LNI	R2	34284292.982	1240.001
Se-0	LNI	R3	31628417.9819999	326.001
Van-0	FRT	R1	4889547.259	15513315.722
Van-0	FRT	R2	7580338.542	14886847.463
Van-0	FRT	R3	5829906.31700002	14153288.6450001
Van-0	LNI	R1	28275990.9499999	119.001
Van-0	LNI	R2	24801410.9579999	43
Van-0	LNI	R3	24245295.0329999	181.002
Wa-1	FRT	R1	8484216.88699999	10334911.063
Wa-1	FRT	R2	5576004.45300001	8541086.51100001
Wa-1	FRT	R3	8438669.926	11028706.016
Wa-1	LNI	R1	31161432.9979998	26
Wa-1	LNI	R2	31728660.9989998	58
Wa-1	LNI	R3	33497971.9449998	48
Ws-01	FRT	R1	13888727.532	10055239.427
Ws-01	FRT	R2	22117585.708	10099368.155
Ws-01	FRT	R3	9063297.12300003	9798328.83500001
Ws-01	LNI	R1	29636574.99	65
Ws-01	LNI	R2	24662729.003	199.002
Ws-01	LNI	R3	23303141.952	2111.999
