## Supplemental Table S4 for "Neutral transcriptome rewiring promotes QDR evolvability at the species level"

### Sheet: Feuil1
Supplemental Table 4 : General Transcriptome Statistics
Accessions	Ang-0	Bla-1	Bor-1	Co-1	Col-0	Ct-1	Eds-1	Ei-2	Es-0	Gy-0	Hs-0	Kyoto	Ll-0	Mt-0	Nok-3	Oy-0	Pn-0	Ra-0	Rub	Se-0	Van-0	Wa-1	Ws-0
Expressed Genes in healthy leaves	20870	21334	21225	21600	23513	19835	21106	21466	21645	21979	21457	21449	22025	21263	20980	21405	20936	21816	21774	21211	21336	21908	21796
Expressed Genes in infected leaves	19848	20045	20954	19772	22401	19835	20421	20309	19102	19541	20734	20339	20552	19586	20231	20155	19863	21260	19931	18988	18954	19923	20288
TOTAL DEGs	8258	8113	7430	8294	7731	9008	8015	7796	8335	7891	7600	8257	7868	8149	8380	7430	7204	7823	8125	9269	8252	6712	7275
Up regulated DEGs	3795	3366	3589	3033	3230	3494	3399	3539	3120	2684	3529	3303	2783	3490	3798	3293	3383	3269	3278	3635	3463	2801	2948
Down regulated DEGs	4463	4747	3841	5261	4501	5514	4616	4257	5215	5207	4071	4954	5085	4659	4582	4137	3821	4554	4847	5634	4789	3911	4327
Ratio of Up/Down regulated DEGs	0.85	0.71	0.93	0.58	0.72	0.63	0.74	0.83	0.6	0.52	0.87	0.67	0.55	0.75	0.83	0.8	0.89	0.72	0.68	0.65	0.72	0.72	0.68
Percentage of core DEGs/total DEGs	23.7	24.12	26.34	23.6	25.31	21.73	24.42	25.1	23.48	24.8	25.75	23.7	24.87	24.02	23.35	26.34	27.17	25.02	24.09	21.11	23.72	29.16	26.9
Specific DEGs by Acecssions	133	36	59	91	292	68	47	88	58	87	110	113	89	111	56	77	38	50	151	64	68	42	246
Percentage of specific DEGs / Total DEGs	1.61	0.44	0.79	1.1	3.78	0.75	0.59	1.13	0.7	1.1	1.45	1.37	1.13	1.36	0.67	1.04	0.53	0.64	1.86	0.69	0.82	0.63	3.38
