## Supplemental Table S6 for "Neutral transcriptome rewiring promotes QDR evolvability at the species level"

### Sheet: Feuil1
	Supplmental Table S6 : Climat Koppen-Geiger for the 23 accessions
Accessions	Climat_Koppen-Geiger
Ang-0	Cfb
Bla-1	Cfa
Bor-1	Cfb
Co-1	Csb
Col-0	Cfb
Ct-1	Csa
Eds-1	Dfc
Ei-2	Cfb
Es-0	Dfb
Gy-0	Cfb
Hs-0	Cfb
Kyoto	Cfa
Ll-0	Cfb
Mt-0	BSh
Nok-3	Cfb
Oy-0	Dfc
Pn-0	Cfb
Ra-0	Cfb
Rub	Dfb
Se-0	Csa
Van-0	Cfb
Wa-1	Cfb
Ws-0	Dfb
