## Supplemental Table S7 for "Neutral transcriptome rewiring promotes QDR evolvability at the species level"

### Sheet: Supplemental Table SX_Cis_Motif
		Supplemental Table S7 : Boruta-Determined Importance of Cis DNA Binding Motifs Linked to QDR-associated Genes
Cis DNA Binding motifs	Mean Boruta Importance	Boruta Decision	32 QDR-associeted genes
WRKY21	2.11200449208204	Rejected	AT1G09900
WRKY27	1.81035785888388	Rejected	AT1G09900
WRKY28	0.354849646238555	Rejected	AT1G09900
WRKY17	1.87322503173155	Rejected	AT1G09900
WRKY26	2.14571572644317	Rejected	AT1G09900
WRKY42	1.57281969171236	Rejected	AT1G09900
RAV1	0.458339098904053	Rejected	AT1G09900
WRKY43	1.75782140060548	Rejected	AT1G09900
WRKY45	1.15906421880719	Rejected	AT1G09900
MGP	1.26901374283287	Rejected	AT1G09900
TRP2	8.3508766708481	Confirmed	AT1G09900
NAM	0.497760249790058	Rejected	AT1G09900
WRKY8	2.14600059843838	Rejected	AT1G09900
OBP4	0.158556750782706	Rejected	AT1G09900
WRKY7	1.26109951853234	Rejected	AT1G09900
WRKY46	1.04781102909028	Rejected	AT1G09900
NUC	1.00961739540769	Rejected	AT1G09900
REM19	0.336601806000976	Rejected	AT1G09900
bZIP50	0.691352056282333	Rejected	AT1G09900
REM16	0.643878432403845	Rejected	AT1G09900
VRN1	0.590056411645996	Rejected	AT1G09900
SGR5	0.692676428119178	Rejected	AT1G09900
WRKY18	0.247316979695542	Rejected	AT1G09900
AT2G28920	0.0051531060257887	Rejected	AT1G09900
At4g38000	0.625312786062767	Rejected	AT1G09900
CDF3	0.0895033038757058	Rejected	AT1G09900
TF3A	0.12163756094599	Rejected	AT1G09900
CRC	1.22226665226989	Rejected	AT1G09900
IDD7	0.749575469582882	Rejected	AT1G09900
At1g76110	0.542328882738025	Rejected	AT1G09900
TGA1	0.0914471808234581	Rejected	AT1G09900
JKD	0.317140683549969	Rejected	AT1G09900
FRS9	1.54196107685818	Rejected	AT1G09900
AT5G02460	0.428956456142473	Rejected	AT1G09900
BBX31	0.294342518291515	Rejected	AT1G09900
STZ	0.511488367714475	Rejected	AT1G09900
ANAC038	0.696587404699386	Rejected	AT1G09900
AT5G66940	0.327268511981928	Rejected	AT1G09900
BPC1	1.08651675245369	Rejected	AT1G09900
At4g01280	0.0256843063519184	Rejected	AT1G09900
At5g66730	1.01357744456446	Rejected	AT1G09900
BPC5	0.308280611817887	Rejected	AT1G09900
IDD4	1.08331680019921	Rejected	AT1G09900
IDD2	0.518512585189685	Rejected	AT1G09900
Adof1	0.335717904635094	Rejected	AT1G09900
AT3G46070	0.00834206425426318	Rejected	AT1G09900
AtIDD11	1.38777637341315	Rejected	AT1G09900
IDD5	0.716441901141504	Rejected	AT1G09900
At1g14580	1.28596696650753	Rejected	AT1G09900
ARF16	0.131572043791994	Rejected	AT1G09900
AT1G04880	0.444335366583471	Rejected	AT1G09900
AT1G69570	0.917012588011778	Rejected	AT1G09900
AT1G18960	0.692094078610547	Rejected	AT1G09900
AT3G25990	0.167318516900783	Rejected	AT1G09900
TF3A	0.854894014020644	Rejected	AT1G20691
REM19	2.2039674498796	Rejected	AT1G20691
BPC5	0.14190343405287	Rejected	AT1G20691
TRP2	1.3206982754334	Rejected	AT1G20691
At3g13040	0.273299130699384	Rejected	AT1G20691
At4g01280	0.104310376734331	Rejected	AT1G20691
VRN1	2.05594668024496	Rejected	AT1G20691
ZML1	0.832929123974355	Rejected	AT1G20691
SRS7	0.723970309089691	Rejected	AT1G20691
ZIM	1.32663950043157	Rejected	AT1G20691
MYB3R4	1.36004240275473	Rejected	AT1G20691
MYB3R5	0.526896383545608	Rejected	AT1G20691
LHY1	0.172687810833509	Rejected	AT1G20691
MYB3R1	0.791353469160441	Rejected	AT1G20691
At5g62940	3.53621061853217	Rejected	AT1G33400
Adof1	4.47146695226314	Rejected	AT1G33400
AT3G46070	1.63736445014162	Rejected	AT1G33400
STZ	1.94928800178854	Rejected	AT1G33400
NTM1	4.38336709248065	Rejected	AT1G33400
AT5G66940	3.89169021009408	Rejected	AT1G33400
LCL1	0.364998207833226	Rejected	AT1G50120
AT3G12130	0.270963961548955	Rejected	AT1G50120
COG1	0.0237317572095778	Rejected	AT1G50120
RKD2	0.226377037261899	Rejected	AT1G50120
TRP1	0.0149850154566739	Rejected	AT1G50120
AT5G56840	0.109317171424862	Rejected	AT1G50120
AT1G66420	0.295646065948112	Rejected	AT1G50120
HAT22	0.0126308786061842	Rejected	AT1G52570
At3g04030	0.207755529673279	Rejected	AT1G52570
MYB101	0.496190001389822	Rejected	AT1G52570
NGA4	0.155557869190887	Rejected	AT1G52570
AGL13	0.728588291502744	Rejected	AT1G52570
EMB1789	0.91452256136737	Rejected	AT1G52570
ATHB25	0.0638389089862161	Rejected	AT1G52570
HAT1	0.0764222804746472	Rejected	AT1G52570
MYB33	0.159275975650682	Rejected	AT1G52570
At2g01060	0.236066414561514	Rejected	AT1G52570
AT1G76870	0.850935914216828	Rejected	AT1G55540
ATHB34	0.126245737884606	Rejected	AT1G55540
EPR1	0.0222811967077086	Rejected	AT1G55540
STOP1	0.339658662931363	Rejected	AT1G55540
AtGRF6	0.971918333851404	Rejected	AT1G55540
GRF9	0.54503135506078	Rejected	AT1G55540
EIN3	12.4723231531793	Confirmed	AT1G55540
OBP1	0.0678626040679265	Rejected	AT1G55540
BBX31	1.54476408304387	Rejected	AT1G56660
BPC5	1.52898498546417	Rejected	AT1G56660
AGL25	1.30728474102032	Rejected	AT1G56660
AT2G28810	0.350488433958373	Rejected	AT1G56660
AT1G47655	1.48184700762652	Rejected	AT1G56660
At2g41835	2.47437465893368	Rejected	AT1G56660
OBP3	0.61291330799582	Rejected	AT1G56660
At5g29000	0.0374446472840498	Rejected	AT1G56660
AT5G56840	0.138340741790504	Rejected	AT1G56660
AT5G61620	0.724577863594987	Rejected	AT1G56660
SGR5	1.27856032046931	Rejected	AT1G56660
AT2G17410	0.174688100632267	Rejected	AT1G56660
At1g74840	0.428680842163231	Rejected	AT1G56660
OBP1	11.2173163417659	Confirmed	AT1G56660
At3g24120	0.0534178102176915	Rejected	AT1G56660
At4g38000	0.992320123842753	Rejected	AT1G56660
AT3G16280	0.510793441377849	Rejected	AT2G02510
At1g68670	0.62932217448608	Rejected	AT2G02510
AT1G76880	9.39856350733636	Confirmed	AT2G02510
NTL8	0.835900870045678	Rejected	AT2G02510
At1g77640	0.127378561597845	Rejected	AT2G02510
CRF10	1.28827164698872	Rejected	AT2G02510
At2g03500	0.91674865435319	Rejected	AT2G02510
At1g13300	1.27544877336546	Rejected	AT2G02510
VRN1	1.23157736715368	Rejected	AT2G02510
AT1G24250	0.405118524570569	Rejected	AT2G02510
NGA4	1.74515532021102	Rejected	AT2G02510
AT1G49560	1.31007187608951	Rejected	AT2G02510
At4g38000	2.75740074444461	Rejected	AT2G02510
NUC	2.47823353357527	Rejected	AT2G02510
AtIDD11	0.800156123498633	Rejected	AT2G02510
WRKY45	0.397128321642172	Rejected	AT2G02510
RAV1	1.84946820589819e-17	Rejected	AT2G02510
IDD5	0.741929007405551	Rejected	AT2G02510
SGR5	10.5114930770426	Confirmed	AT2G02510
IDD4	1.29895895055305	Rejected	AT2G02510
IDD2	5.5569980653031	Rejected	AT2G02510
JKD	1.38805511834697	Rejected	AT2G02510
WRKY7	0.293226492984061	Rejected	AT2G02510
IDD7	1.17675381669505	Rejected	AT2G02510
MGP	0.99629591197375	Rejected	AT2G02510
MYB23	0.492677090197962	Rejected	AT2G02510
At1g14580	0.618679386038797	Rejected	AT2G02510
LHY1	2.25000724959807	Rejected	AT2G02910
NTM1	1.1571708248527	Rejected	AT2G02910
OBP3	1.20843385380428	Rejected	AT2G02910
ATHB33	0.0436364081422606	Rejected	AT2G02910
At3g09600	2.01834052645125	Rejected	AT2G02910
At5g62940	1.50965039075335	Rejected	AT2G02910
AT2G28920	2.32277703705156	Rejected	AT2G02910
AT5G60130	1.28950971280142	Rejected	AT2G02910
At5g52660	1.92577243176976	Rejected	AT2G02910
EPR1	2.05947874280634	Rejected	AT2G02910
LCL1	1.85435005837964	Rejected	AT2G02910
SPL9	0.248891137622686	Rejected	AT2G02910
AT5G02460	0.268851735735931	Rejected	AT2G02910
RVE1	2.14342052704004	Rejected	AT2G02910
AT3G10113	1.91697551656963	Rejected	AT2G02910
AT2G38300	1.20304396007914	Rejected	AT2G16710
HSFB3	1.1068518339332	Rejected	AT2G16710
dof45	1.17835039643201	Rejected	AT2G16710
At1g25550	1.29681206095025	Rejected	AT2G16710
AT2G40260	1.50498321942877	Rejected	AT2G16710
AT3G52440	4.85457466838768	Rejected	AT2G16710
At2g01060	0.897819382567299	Rejected	AT2G16710
AT1G49560	1.38014368929479	Rejected	AT2G16710
OBP3	4.72450877121284	Rejected	AT2G16710
At3g12730	0.895084449348076	Rejected	AT2G16710
At3g04030	1.12496476041728	Rejected	AT2G16710
AT5G45580	1.20631673336838	Rejected	AT2G16710
At3g24120	1.54087429047903	Rejected	AT2G16710
At2g41835	2.62234499329637	Rejected	AT2G16710
dof43	0.313455965831998	Rejected	AT2G16710
At1g76110	2.50365799524236	Rejected	AT2G16710
At5g66730	1.34078595205884	Rejected	AT2G16710
At4g01280	0.852893466277364	Rejected	AT2G16710
AtIDD11	1.01758706968078	Rejected	AT2G16710
SOL1	6.91592997982148	Confirmed	AT2G16710
SGR5	0.675830717628447	Rejected	AT2G16710
AT1G20910	8.57658705797796	Confirmed	AT2G16710
AT2G17410	8.65260425585854	Confirmed	AT2G16710
ARF2	1.16433571349153	Rejected	AT2G16710
AT2G20110	10.1542553831744	Confirmed	AT2G16710
HSFA6A	1.09297049147356	Rejected	AT2G16710
MP	0.963959421406957	Rejected	AT2G16710
VRN1	0.91333828881737	Rejected	AT2G16710
HSF21	1.35587750701213	Rejected	AT2G16710
IDD5	1.04861184714467	Rejected	AT2G16710
FRS9	4.47159571472201	Rejected	AT2G16710
ATHB34	10.1498243001287	Confirmed	AT2G16710
IDD7	0.374432265947578	Rejected	AT2G16710
NUC	0.857600898687087	Rejected	AT2G16710
AT4G37180	1.00909445247616	Rejected	AT2G16710
JKD	1.11503809451205	Rejected	AT2G16710
At1g14580	1.32156249302716	Rejected	AT2G16710
MGP	0.371302489183095	Rejected	AT2G16710
IDD4	0.675018789713743	Rejected	AT2G16710
IDD2	1.22414329685409	Rejected	AT2G16710
bHLH130	0.0696864287605431	Rejected	AT2G39280
NLP7	0.972993308970978	Rejected	AT2G39280
HAT5	1.49326993694948	Rejected	AT2G39280
LBD13	1.47311478013903	Rejected	AT2G39280
SGR5	11.730733095056	Confirmed	AT2G39280
ATHB23	0.751717964678394	Rejected	AT2G39280
At4g38000	0.145220716253745	Rejected	AT2G40820
CDF3	6.14915736770854	Confirmed	AT2G40820
AT5G66940	1.93677744545992	Rejected	AT2G40820
dof42	1.92559801915802	Rejected	AT2G40820
MYB88	0.117421986610013	Rejected	AT2G40820
ANAC045	0.814448233818389	Rejected	AT2G40820
Adof1	3.20792564652855	Rejected	AT2G40820
AT2G28810	6.69966505614484	Confirmed	AT2G40820
VRN1	3.55003573813256	Rejected	AT2G40820
BPC6	0.584277166943005	Rejected	AT2G40820
ATHB34	0.0311655729654156	Rejected	AT2G40820
OBP4	2.18345925027824	Rejected	AT2G40820
AT1G69570	2.94265193269236	Rejected	AT2G40820
AT1G47655	0.246270141637517	Rejected	AT2G40820
AT5G02460	0.290964135355753	Rejected	AT2G40820
VND3	0.396873424444217	Rejected	AT2G40820
OBP3	0.740583307338025	Rejected	AT2G40820
AT5G60130	2.19589127597868	Rejected	AT2G40820
AT3G52440	2.11020076562171	Rejected	AT2G40820
COG1	2.03534632207301	Rejected	AT2G40820
IDD2	0.381459975990055	Rejected	AT2G40820
REM19	8.32041041097067	Confirmed	AT2G40820
bHLH34	0.421054665454863	Rejected	AT2G40820
AT5G05550	1.80713423855856	Rejected	AT2G40820
At3g45610	1.82264141999229	Rejected	AT2G40820
ERF5	0.0528279434924423	Rejected	AT2G40820
At5g62940	2.21788752186233	Rejected	AT2G40820
ERF6	0.095533958038826	Rejected	AT2G40820
AT5G02460	0.0757739696309067	Rejected	AT3G11397
ANAC050	0.119895116367725	Rejected	AT3G11397
OBP4	0.136022802055563	Rejected	AT3G11397
VND4	0.01330356152651	Rejected	AT3G11397
AT1G04880	0.114423389844845	Rejected	AT3G11397
NTM2	0.200382886873978	Rejected	AT3G11397
dof45	1.40374058659451	Rejected	AT3G11397
GATA6	0.0672113456528657	Rejected	AT3G11397
WUS1	0.211053980136001	Rejected	AT3G11397
AT1G47655	0.199318806797207	Rejected	AT3G11397
IDD2	0.0758413590822319	Rejected	AT3G11397
OBP1	0.714819373784443	Rejected	AT3G11397
At1g64620	0.20049011614135	Rejected	AT3G11397
IDD4	0.549905384027804	Rejected	AT3G11397
ANAC004	0.236310459513284	Rejected	AT3G11397
dof24	0.00209782684699091	Rejected	AT3G11397
AT2G17410	1.34917391416151	Rejected	AT3G11397
ANAC005	1.30323983562266	Rejected	AT3G11397
Adof1	0.217229454955716	Rejected	AT3G11397
IDD7	0.237952902677075	Rejected	AT3G11397
TGA2	0.308997381417076	Rejected	AT3G11397
ANAC096	0.0878689674372427	Rejected	AT3G11397
dof42	0.811207078185618	Rejected	AT3G11397
COG1	0.056500206392338	Rejected	AT3G19090
ARF16	0.295476931315112	Rejected	AT3G19090
NUC	0.0210140669887794	Rejected	AT3G19090
At2g41835	0.400632855553108	Rejected	AT3G19090
AT5G60130	6.37938786036357	Confirmed	AT3G19090
At1g14580	0.103957112257374	Rejected	AT3G19090
REM19	10.6983820162065	Confirmed	AT3G19090
SGR5	0.391574565884819	Rejected	AT3G19090
AGL13	5.83328043971674	Confirmed	AT3G19090
WLIM2A	2.12781759654034	Rejected	AT3G19090
AGL6	2.85856088830328	Rejected	AT3G19090
At5g66730	0.0208056688485675	Rejected	AT3G19090
RVE1	1.06406939950135	Rejected	AT3G19090
At5g22890	0.56821938031981	Rejected	AT3G19090
DEL1	0.669343847085204	Rejected	AT3G19090
AGL25	5.71225359474075	Confirmed	AT3G19090
LHY1	0.560883079104119	Rejected	AT3G19090
BPC5	0.54311456082075	Rejected	AT3G19090
EPR1	0.344839896328859	Rejected	AT3G19090
VRN1	1.73292467884311	Rejected	AT3G19090
AT2G28920	0.114629847539944	Rejected	AT3G19090
AT2G17410	0.245128733002768	Rejected	AT3G19090
At5g52660	0.713418353598594	Rejected	AT3G19090
At3g09600	0.478913259918038	Rejected	AT3G19090
IDD2	11.4059103359079	Confirmed	AT3G19090
MYB113	0.788106462027523	Rejected	AT3G22760
MYB56	0.315575844176678	Rejected	AT3G22760
MYB70	0.247282890123313	Rejected	AT3G22760
MYB65	0.92232603479905	Rejected	AT3G22760
ATHB33	0.227075623320547	Rejected	AT3G22760
ATHB25	0.111876763850798	Rejected	AT3G22760
At4g38000	0.52965819018273	Rejected	AT3G22760
AGL25	0.159350718819973	Rejected	AT3G22760
AT5G60130	1.49097850343325	Rejected	AT3G22760
MYB101	0.159621557312838	Rejected	AT3G22760
ZML1	1.05220221134683	Rejected	AT3G22760
AT1G47655	0.105825682791842	Rejected	AT3G22760
AT1G69570	1.27897345496325	Rejected	AT3G22760
At3g11280	0.286924058531961	Rejected	AT3G22760
At5g05790	1.07920478074476	Rejected	AT3G22760
AtIDD11	0.0629988816022005	Rejected	AT3G22760
At5g58900	0.111464683794395	Rejected	AT3G22760
BPC6	1.94877709376098	Rejected	AT3G22760
MYB119	0.406182762988731	Rejected	AT3G22760
MYB98	0.445695978150284	Rejected	AT3G22760
BPC1	0.540640969575143	Rejected	AT3G22760
BPC5	0.211789673946428	Rejected	AT3G22760
At2g38090	1.2095847276476	Rejected	AT3G22760
OBP3	0.104892483008643	Rejected	AT3G22760
MYB77	0.29975371550868	Rejected	AT3G22760
GATA1	2.31703554358634	Rejected	AT3G22760
AT3G57600	1.40842407685142	Rejected	AT4G00585
AT5G23930	1.25818387966084	Rejected	AT4G00585
FRS9	0.769467827349453	Rejected	AT4G00585
CDF3	0.596248510188278	Rejected	AT4G00585
AT4G18450	0.633448038306032	Rejected	AT4G00585
EIN3	1.97480193362903	Rejected	AT4G00585
U2AF35B	0.643612035586762	Rejected	AT4G00585
OBP1	0.645935492246784	Rejected	AT4G00585
NFYB4	0.507853299720512	Rejected	AT4G00585
AT5G66940	0.461797509927941	Rejected	AT4G00585
WRKY17	0.319990648849691	Rejected	AT4G00585
OBP3	0.348489453045395	Rejected	AT4G00585
RAP26	1.09639693115889	Rejected	AT4G00585
Adof1	0.397299732460191	Rejected	AT4G00585
MYB77	1.23519617608171	Rejected	AT4G00585
At4g38000	0.736542416348218	Rejected	AT4G00585
GATA12	2.98762919394305	Rejected	AT4G00585
SRS7	0.440576221208007	Rejected	AT4G00585
AT1G47655	0.627848069157254	Rejected	AT4G00585
At3g45610	0.550561371910511	Rejected	AT4G00585
ERF73	0.119197587878982	Rejected	AT4G00585
GATA14	3.69663875623042	Rejected	AT4G00585
At3g13040	0.361190007692379	Rejected	AT4G00585
AT1G69570	0.207736643532414	Rejected	AT4G00585
At1g25550	0.951611821058565	Rejected	AT4G00585
GTL1	0.203258508846058	Rejected	AT4G00585
EMB1789	0.715751320502718	Rejected	AT4G00585
At5g67000	0.54128054814682	Rejected	AT4G00585
TRP1	4.25819049461829	Rejected	AT4G00585
At2g03500	10.9497210948016	Confirmed	AT4G00585
AT4G12670	7.0115792239166	Confirmed	AT4G00585
At1g13300	4.46626389596137	Rejected	AT4G00585
WRKY46	0.106024651279035	Rejected	AT4G00585
ERF9	1.34147934398341	Rejected	AT4G00585
ERF13	0.891068840677632	Rejected	AT4G00585
AT1G76880	0.195681854450057	Rejected	AT4G00585
At1g68670	7.18592288766789	Confirmed	AT4G00585
ERF1	0.625522854779584	Rejected	AT4G00585
ERF4	0.961783011782291	Rejected	AT4G00585
FAR1	1.30527637147759	Rejected	AT4G00585
ERF15	0.532595963340483	Rejected	AT4G00585
HSF6	0.197095331882797	Rejected	AT4G00585
AT2G28810	0.580557597177712	Rejected	AT4G00585
LOB	0.49630100912997	Rejected	AT4G00585
ERF5	0.422740012902409	Rejected	AT4G00585
GT2	0.433620343690949	Rejected	AT4G00585
PUCHI	0.325876944207561	Rejected	AT4G00585
AT5G47660	0.580762990293324	Rejected	AT4G00585
CRF10	3.24657788054836	Rejected	AT4G00585
AT1G18960	1.50099402909011	Rejected	AT4G00585
ERF6	0.962733184494499	Rejected	AT4G00585
NGA4	1.01087054863029	Rejected	AT4G00585
GATA6	2.45405397069595	Rejected	AT4G00585
At2g33710	1.01567112718047	Rejected	AT4G00585
COG1	0.591685709615228	Rejected	AT4G00585
dof42	0.794433315370589	Rejected	AT4G00585
ERF104	0.942689309032948	Rejected	AT4G00585
ERF10	1.2891061165482	Rejected	AT4G00585
ERF3	0.254401339494857	Rejected	AT4G00585
AT1G49560	4.09429243532549	Rejected	AT4G00585
3XHMGBOX1	0.854818586571864	Rejected	AT4G00585
AT5G02460	0.32654789138828	Rejected	AT4G00585
LBD18	3.62868182832577	Rejected	AT4G09490
AGL16	0.584968071473454	Rejected	AT4G09490
AGL63	0.251162129644649	Rejected	AT4G09490
AT1G66420	6.53818725509798	Confirmed	AT4G09490
GBF6	1.23734006610039	Rejected	AT4G09490
dof45	0.0376091585086648	Rejected	AT4G09490
bZIP44	0.821411805541483	Rejected	AT4G09490
AT5G60130	9.35196304859389	Confirmed	AT4G09490
ARF16	1.0852427559363	Rejected	AT4G09490
BBX31	0.39917233810061	Rejected	AT4G09490
ATHB21	6.74016853662416	Confirmed	AT4G09490
PLT1	0.12606671952663	Rejected	AT4G09490
SVP	0.683900394573129	Rejected	AT4G09490
bZIP16	0.851507131946164	Rejected	AT4G09490
HY5	1.04248768606698	Rejected	AT4G09490
bZIP50	0.593308632718252	Rejected	AT4G09490
AT2G31460	0.775364382186169	Rejected	AT4G09490
WRKY7	10.5030848305177	Confirmed	AT4G09490
TGA4	0.658361317422494	Rejected	AT4G09490
ATY13	2.0642043343849	Rejected	AT4G09490
GBF5	1.10064289364803	Rejected	AT4G09490
SOL1	5.80161185550626	Rejected	AT4G09490
GBF3	0.964844886748208	Rejected	AT4G09490
REM16	4.83567721585389	Rejected	AT4G09490
bZIP3	1.10484452133131	Rejected	AT4G09490
bZIP53	0.944401199317266	Rejected	AT4G09490
TSO1	0.762570301301124	Rejected	AT4G09490
AT2G20110	5.70824995802014	Rejected	AT4G09490
AGL42	1.77529337231826	Rejected	AT4G09490
MYB30	1.62879726020958	Rejected	AT4G09490
AGL25	0.294347149793415	Rejected	AT4G09490
bZIP48	0.875657250387547	Rejected	AT4G09490
MYB23	0.242658707149516	Rejected	AT4G09490
MYB96	5.04781830666209	Rejected	AT4G09490
MYB60	1.78582131246213	Rejected	AT4G09490
MYB94	1.001056516271	Rejected	AT4G09490
bZIP42	1.00596542726497	Rejected	AT4G09490
bZIP43	1.04603990474587	Rejected	AT4G09490
TCX2	1.41716971940584	Rejected	AT4G09490
SRS7	0.484154281315427	Rejected	AT4G09600
OBP1	4.67237157411142	Rejected	AT4G09600
AT1G47655	1.47938038100828	Rejected	AT4G09600
FAR1	1.60946284257001	Rejected	AT4G09600
AT5G66940	1.73926238226059	Rejected	AT4G09600
bZIP50	0.0909545795738885	Rejected	AT4G09600
GBF5	0.0909545795738885	Rejected	AT4G09600
GBF3	2.01957295583891e-17	Rejected	AT4G09600
HY5	0.181909159147777	Rejected	AT4G09600
BBX31	2.04314149765294	Rejected	AT4G09600
AT2G28810	2.49371200795075	Rejected	AT4G09600
ATAF1	0.426131391354574	Rejected	AT4G09600
OBP3	1.29957786336432	Rejected	AT4G09600
TGA4	0.0909545795738885	Rejected	AT4G09600
CAMTA1	0.247290629326709	Rejected	AT4G09600
TGA2	0.181909159147777	Rejected	AT4G09600
REM19	1.96548348187863	Rejected	AT4G09600
VRN1	1.7290478308284	Rejected	AT4G09600
bZIP48	0.123273726914771	Rejected	AT4G09600
Adof1	4.39289991835898	Rejected	AT4G09600
EIN3	1.40646103915109	Rejected	AT4G09600
SGR5	6.00825649545169	Confirmed	AT4G09600
EIL3	1.30808114102845	Rejected	AT4G09600
REM19	2.77820969808896	Rejected	AT4G15802
AtGRF6	2.35485169112432	Rejected	AT4G15802
FRS9	0.363253815818683	Rejected	AT4G15802
GATA16	0.596295034738784	Rejected	AT4G21890
WRKY28	2.23631035655492	Rejected	AT4G21890
ZML1	0.0457126034853117	Rejected	AT4G21890
WRKY46	2.23655813908289	Rejected	AT4G21890
CRC	1.04448063177682	Rejected	AT4G21890
AT5G59990	1.55109837912164	Rejected	AT4G21890
BOS1	8.82846919286822	Confirmed	AT4G21890
WRKY17	2.18378723657047	Rejected	AT4G21890
RAV1	1.54504097658796	Rejected	AT4G21890
AT5G66940	1.38264136900753	Rejected	AT4G21890
At3g12730	1.86581019579859	Rejected	AT4G21890
HAT5	2.7838024486387	Rejected	AT4G21890
TCP7	0.491557863960335	Rejected	AT4G21890
LMI1	2.83943007470584	Rejected	AT4G21890
At1g72010	0.427967314789899	Rejected	AT4G21890
TCP14	0.338262350722707	Rejected	AT4G21890
At1g19210	2.94768070630724	Rejected	AT4G21890
At5g08330	0.408162057994006	Rejected	AT4G21890
At1g69690	0.413942150279199	Rejected	AT4G21890
At2g45680	0.447189591079379	Rejected	AT4G21890
TCP20	0.585518526446994	Rejected	AT4G21890
HAT1	7.9882043076199	Confirmed	AT4G24930
AT1G76870	0.136382433451791	Rejected	AT4G24930
At2g01060	0.254152231058876	Rejected	AT4G24930
ATHB40	3.26638822549635	Rejected	AT4G24930
ATHB53	7.91795009169919	Confirmed	AT4G24930
At1g49010	0.0637624256168169	Rejected	AT4G24930
ATHB6	1.09877287476692	Rejected	AT4G24930
At1g74370	0.123006265740125	Rejected	AT4G24930
ATHB7	2.52600139377154	Rejected	AT4G24930
AGL6	0.201377724174347	Rejected	AT4G24930
AT5G47660	0.00432634628952962	Rejected	AT4G24930
BPC5	0.307033328242621	Rejected	AT4G24930
At3g24120	0.389541105659616	Rejected	AT4G24930
REM19	1.05635553333076	Rejected	AT4G24930
OBP3	0.778761584677961	Rejected	AT4G24930
AT5G60130	0.541202998176964	Rejected	AT4G24930
SGR5	0.162008834410596	Rejected	AT4G24930
HAT5	3.03863843582979	Rejected	AT4G24930
ATHB21	8.03155429995758	Confirmed	AT4G24930
LMI1	8.07558036525764	Confirmed	AT4G24930
dof42	0.40584461361687	Rejected	AT4G29550
At1g64620	0.780671688440016	Rejected	AT4G29550
At1g19210	0.0597400428716191	Rejected	AT4G29550
NAP	0.782934191837628	Rejected	AT4G29550
MYB116	1.8405211336922	Rejected	AT4G29550
AT5G60130	0.140455536299062	Rejected	AT4G29550
MYB57	2.15677727024003	Rejected	AT4G29550
ANAC034	0.940789207785603	Rejected	AT4G29550
AT5G05550	0.26027240210881	Rejected	AT4G29550
ATHB15	1.70272433523301	Rejected	AT4G29550
ATHB23	2.33333823622556	Rejected	AT4G29550
SMB	0.537311156845825	Rejected	AT4G29550
MYB62	2.00558757269971	Rejected	AT4G29550
MYB27	2.15191262599737	Rejected	AT4G29550
ANAC017	0.576965675305543	Rejected	AT4G29550
RAP212	0.0862599552760278	Rejected	AT4G29550
ANAC055	0.191585992621894	Rejected	AT4G29550
CUC2	0.273075294731638	Rejected	AT4G29550
MYB41	1.99130526617789	Rejected	AT4G29550
ANAC013	0.591342217770675	Rejected	AT4G29550
ERF9	2.18669032508057	Rejected	AT4G29550
VND3	0.239432300418352	Rejected	AT4G29550
At4g28140	0.155017520225816	Rejected	AT4G29550
MYB49	2.2136364648997	Rejected	AT4G29550
NTM1	0.261618404111606	Rejected	AT4G29550
VND4	0.269005349709841	Rejected	AT4G29550
ANAC011	0.462739625348752	Rejected	AT4G29550
AT2G15740	2.14906664654782	Rejected	AT4G29550
MYB73	1.98677830007668	Rejected	AT4G29550
BOS1	1.9397617559755	Rejected	AT4G29550
ANAC045	0.416620289509205	Rejected	AT4G29550
MYB39	2.11945296962306	Rejected	AT4G29550
ANAC028	0.341956690550335	Rejected	AT4G29550
OBP1	1.72456610013389	Rejected	AT4G29550
VND6	0.243452220844249	Rejected	AT4G29550
MS188	1.91618309277685	Rejected	AT4G29550
ANAC020	0.202889098920437	Rejected	AT4G29550
ANAC070	0.922771851888889	Rejected	AT4G29550
MYB93	2.07401164105723	Rejected	AT4G29550
MYB107	2.22023065082749	Rejected	AT4G29550
ANAC092	0.540829623336808	Rejected	AT4G29550
MYB74	2.16705716135023	Rejected	AT4G29550
ANAC050	0.555005449372485	Rejected	AT4G29550
MYB113	1.27593251658477	Rejected	AT4G29550
MYB67	2.32746256786643	Rejected	AT4G29550
3XHMGBOX1	0.485260439271916	Rejected	AT4G29550
RAP211	0.534531893661295	Rejected	AT4G29550
ANAC096	0.0442119272685174	Rejected	AT4G29550
MYB121	1.98043438132859	Rejected	AT4G29550
LEP	2.12510596655061	Rejected	AT4G29550
VRN1	9.52677162457708	Confirmed	AT4G29550
NAC2	0.638103724850579	Rejected	AT4G29550
At2g33710	2.25335744036245	Rejected	AT4G29550
ANAC083	0.397327066136795	Rejected	AT4G29550
ERF13	1.98066823704129	Rejected	AT4G29550
CUC1	0.432739666461983	Rejected	AT4G29550
At1g68670	2.12809933597446	Rejected	AT4G29550
ANAC058	0.695105708860448	Rejected	AT4G29550
ANAC046	0.357839933974001	Rejected	AT4G29550
ANAC087	0.218489347951302	Rejected	AT4G29550
MYB77	1.87021895286867	Rejected	AT4G29550
OBP3	0.197965188611495	Rejected	AT4G29550
At5g62940	1.44993432296136	Rejected	AT4G29550
NAM	0.808955969394481	Rejected	AT4G29550
AT1G19040	0.649926065044554	Rejected	AT4G29550
FRS9	1.2794022264843	Rejected	AT4G29550
AT1G47655	0.915803384650884	Rejected	AT4G29550
COG1	1.13237619714296	Rejected	AT4G29550
AT2G28810	1.49904693582424	Rejected	AT4G29550
BBX31	0.169607378127688	Rejected	AT4G29550
BPC6	1.55157336868272	Rejected	AT4G29550
AT1G69570	0.878626650716932	Rejected	AT4G29550
AT5G02460	0.568470478335991	Rejected	AT4G29550
REM19	1.96753598059883	Rejected	AT4G29550
BPC1	1.44293023922828	Rejected	AT4G29550
ATHB53	2.08411325928565	Rejected	AT5G01175
ATHB40	5.85914716461159	Confirmed	AT5G01175
AT1G18960	0.196793714304158	Rejected	AT5G01175
TRP1	0.117643005172766	Rejected	AT5G01175
ERF115	0.611115651925332	Rejected	AT5G01175
AT3G25990	0.250125093828193	Rejected	AT5G01175
ERF5	0.366986721577388	Rejected	AT5G01175
ATHB13	1.7279402267241	Rejected	AT5G01175
PUCHI	0.826739366309914	Rejected	AT5G01175
CRF4	4.53763980924412	Confirmed	AT5G01175
ESE3	4.06562256913368	Confirmed	AT5G01175
ESE1	0.499112850654723	Rejected	AT5G01175
ERF6	1.24981862404243	Rejected	AT5G01175
ATHB6	2.83601693897616	Rejected	AT5G01175
ATHB18	2.05226841355527	Rejected	AT5G01175
DREB2	0.153237117241194	Rejected	AT5G01175
DREB19	5.2965689634373	Confirmed	AT5G01175
ERF15	0.137996840206681	Rejected	AT5G01175
ATHB7	0.80217272045595	Rejected	AT5G01175
ATHB20	1.85437603275441	Rejected	AT5G01175
ATHB21	5.7400783423922	Confirmed	AT5G01175
ERF38	0.813949239420159	Rejected	AT5G01175
MYB67	0.816351592993118	Rejected	AT5G01175
ATHB5	1.52851892803917	Rejected	AT5G01175
MYB61	0.765767981211301	Rejected	AT5G01175
AT4G12670	1.35054075020837	Rejected	AT5G01175
AT1G44830	0.117750494854058	Rejected	AT5G01175
At1g19210	0.063501697330329	Rejected	AT5G01175
GATA15	0.504175510952365	Rejected	AT5G01175
AT3G57600	0.648288300992368	Rejected	AT5G01175
At1g75490	1.99037030298512	Rejected	AT5G01175
At1g36060	8.3548204236302	Confirmed	AT5G01175
RAP21	2.08574906763232	Rejected	AT5G01175
AT4G18450	0.218837211799132	Rejected	AT5G01175
MYB30	3.63257420866827	Rejected	AT5G01175
LEP	0.188199901481416	Rejected	AT5G01175
RAP26	0.572377150491283	Rejected	AT5G01175
At5g18450	1.54850247894111	Rejected	AT5G01175
AT5G23930	0.483502005804705	Rejected	AT5G01175
At1g22810	0.0527442680466639	Rejected	AT5G01175
At4g16750	4.48498080141684	Confirmed	AT5G01175
MYB13	1.27182722482209	Rejected	AT5G01175
HAT2	2.53716045328029	Rejected	AT5G01175
ATY13	1.11104090871224	Rejected	AT5G01175
At5g65130	0.8490611069414	Rejected	AT5G01175
MYB63	1.44638517042677	Rejected	AT5G01175
MYB101	0.97098226460526	Rejected	AT5G01175
MYB58	1.3884066691421	Rejected	AT5G01175
MYB60	1.02427989510954	Rejected	AT5G01175
ERF104	0.403112481238087	Rejected	AT5G01175
AT1G28160	0.792010457065186	Rejected	AT5G01175
AT3G58630	1.19983501762114	Rejected	AT5G01175
HAT5	5.65876813542658	Confirmed	AT5G01175
MYB83	1.87622974689377	Rejected	AT5G01175
MYB17	0.953468715755858	Rejected	AT5G01175
MYB94	1.36793427072632	Rejected	AT5G01175
DREB26	0.511488075077873	Rejected	AT5G01175
MYB96	0.715973611304979	Rejected	AT5G01175
AT1G20910	5.88888379478056	Confirmed	AT5G01175
CEJ1	1.70170062460822	Rejected	AT5G01175
ZML2	6.46537462983544	Confirmed	AT5G01175
LOB	0.422934863577821	Rejected	AT5G01175
ERF11	1.1883194400907	Rejected	AT5G01175
DEAR5	5.24991685078042	Confirmed	AT5G01175
At4g28140	0.375590783549151	Rejected	AT5G01175
DEAR2	1.79068232173055	Rejected	AT5G01175
3XHMGBOX1	0.100479480542924	Rejected	AT5G01175
At5g22890	0.246373755953837	Rejected	AT5G01175
MYB93	0.833451642918125	Rejected	AT5G01175
ERF10	0.250929753585668	Rejected	AT5G01175
RAP212	1.23295015323704	Rejected	AT5G01175
ERF1	0.466276043690707	Rejected	AT5G01175
LBD13	2.06596053618248	Rejected	AT5G01175
TRP2	0.676892666648948	Rejected	AT5G01175
At4g31060	0.42558866259419	Rejected	AT5G01175
ZML1	2.09264322513791	Rejected	AT5G01175
ABR1	0.500018828513167	Rejected	AT5G01175
DEAR3	2.06940413596166	Rejected	AT5G01175
LMI1	0.919809651814602	Rejected	AT5G01175
ERF3	1.35402263385017	Rejected	AT5G01175
AT1G71450	0.331509808775214	Rejected	AT5G01175
AS2	0.843361017955453	Rejected	AT5G01175
ERF73	0.0945626791764144	Rejected	AT5G01175
AT1G01250	0.576486810430097	Rejected	AT5G01175
AT2G40260	1.57410625312459	Rejected	AT5G01175
AT2G38300	4.43052160002114	Confirmed	AT5G01175
MYB55	0.76227241848782	Rejected	AT5G01175
GATA1	1.35599280862921	Rejected	AT5G01175
At1g77640	0.351316566059516	Rejected	AT5G01175
CRF10	0.669458669300869	Rejected	AT5G01175
AT1G24250	1.26767361012886	Rejected	AT5G01175
AGL25	7.84151970180509	Confirmed	AT5G02080
AT2G28810	0.265490107504987	Rejected	AT5G02080
MYB113	1.34039760326142	Rejected	AT5G02080
At3g45610	0.140740372593625	Rejected	AT5G02080
ZML1	0.180797905170755	Rejected	AT5G02080
WRKY28	0.703680219785682	Rejected	AT5G02080
AT3G46070	7.42509217142648	Confirmed	AT5G02080
AT5G60130	1.70700789939593	Rejected	AT5G02080
WRKY42	0.307105490945608	Rejected	AT5G02080
MYB105	1.41208027899256	Rejected	AT5G02080
At1g76110	1.04815697786197	Rejected	AT5G02080
AT1G69570	0.14270254567553	Rejected	AT5G02080
WRKY11	0.73537985839934	Rejected	AT5G02080
ATHB15	0.225948348521956	Rejected	AT5G02080
PHV	0.00838826376179858	Rejected	AT5G02080
AT5G66940	0.442281873227093	Rejected	AT5G02080
WRKY45	0.331941155919487	Rejected	AT5G02080
AT1G66420	3.73923251013158	Rejected	AT5G02080
WRKY43	0.276732696797976	Rejected	AT5G02080
AGL15	1.82712362926619	Rejected	AT5G02080
MYB56	1.89974085102358	Rejected	AT5G02080
WRKY7	0.539812287863718	Rejected	AT5G02080
WRKY14	0.334284103518934	Rejected	AT5G02080
WRKY27	1.20935688607645	Rejected	AT5G02080
WRKY15	0.253583771634012	Rejected	AT5G02080
WRKY17	0.961084591921834	Rejected	AT5G02080
WRKY3	0.757896911343023	Rejected	AT5G02080
FRS9	1.61206513843754	Rejected	AT5G02080
WRKY22	0.940187205413352	Rejected	AT5G02080
WRKY21	0.377842248665583	Rejected	AT5G02080
WRKY33	0.693239584660178	Rejected	AT5G02080
GATA15	0.595913585728489	Rejected	AT5G02080
WRKY25	0.281006164110225	Rejected	AT5G02080
WRKY26	0.673292649259187	Rejected	AT5G02080
WRKY40	0.616940965260157	Rejected	AT5G02080
WRKY8	1.19749606062462	Rejected	AT5G02080
WRKY29	0.478400654581715	Rejected	AT5G02080
WRKY50	0.837538509688485	Rejected	AT5G02080
AT3G42860	0.0464250105556883	Rejected	AT5G02080
WRKY65	0.498516236167979	Rejected	AT5G02080
WRKY6	0.298652607189249	Rejected	AT5G02080
At5g08750	0.439953812929495	Rejected	AT5G02080
U2AF35B	0.53389726929226	Rejected	AT5G02080
WRKY71	0.614692867254281	Rejected	AT5G02080
WRKY70	0.346504399675944	Rejected	AT5G02080
WRKY30	0.371647924056779	Rejected	AT5G02080
WRKY24	0.712948444908742	Rejected	AT5G02080
WRKY55	0.420377501987518	Rejected	AT5G02080
MYB101	1.44271950329357	Rejected	AT5G02080
WRKY75	1.16752370123455	Rejected	AT5G02080
REM19	0.0107049202092522	Rejected	AT5G02080
MYB33	1.8738975119501	Rejected	AT5G02080
WRKY31	0.218644723303361	Rejected	AT5G02080
WRKY20	0.315646173720224	Rejected	AT5G02080
WRKY47	0.666322518067276	Rejected	AT5G02080
WRKY18	0.273026912204048	Rejected	AT5G02080
AT5G63260	1.56843566923319	Rejected	AT5G02080
MYB81	1.19701285525291	Rejected	AT5G02080
SGR5	0.602308497694727	Rejected	AT5G02520
MYB77	10.4140736280765	Confirmed	AT5G02520
AT1G76870	0.43502556561295	Rejected	AT5G02520
MYB70	0.168166105567438	Rejected	AT5G02520
MYB65	1.0741754342949	Rejected	AT5G02520
LBD2	0.614062224601637	Rejected	AT5G02520
ASL18	0.260570841112669	Rejected	AT5G02520
ARF16	0.145608079403691	Rejected	AT5G02520
PLT3	0.0028731892581684	Rejected	AT5G02520
At5g66730	0.0239364193587574	Rejected	AT5G02520
AT1G49560	0.424655158489091	Rejected	AT5G02520
TRP1	0.408186424474146	Rejected	AT5G15320
AT5G22990	2.06096625288547	Rejected	AT5G15320
bHLH122	0.371230636283244	Rejected	AT5G15320
IDD7	1.32278438633137	Rejected	AT5G15320
ATHB13	0.262463668752733	Rejected	AT5G15320
At5g62940	0.0540379121773036	Rejected	AT5G15320
TRP2	0.117621955674431	Rejected	AT5G15320
BPC1	11.2664039835918	Confirmed	AT5G15320
AtIDD11	1.31092082382362	Rejected	AT5G15320
BPC6	11.1545747610605	Confirmed	AT5G15320
bHLH80	0.32831749934921	Rejected	AT5G15320
At3g09600	0.174040874818502	Rejected	AT5G15320
GATA19	1.17067475684059	Rejected	AT5G15320
At1g49010	0.12773837597472	Rejected	AT5G15320
AGL13	0.135401118501453	Rejected	AT5G15320
At1g19000	0.188656885838609	Rejected	AT5G15320
TCP20	0.0350426779011081	Rejected	AT5G15320
dof43	0.365211484094572	Rejected	AT5G15320
ATHB7	0.250660311508227	Rejected	AT5G15320
GATA4	0.866766564146666	Rejected	AT5G15320
At1g74370	0.25447181014346	Rejected	AT5G15320
GT2	0.40932804698504	Rejected	AT5G21274
At5g62940	0.190780996893274	Rejected	AT5G21274
WRKY22	0.0215539703084668	Rejected	AT5G21274
At2g03500	0.101677435637656	Rejected	AT5G21274
At2g38090	0.403357065734544	Rejected	AT5G21274
At1g76110	0.165819293786172	Rejected	AT5G21274
At5g66730	0.0925036499543178	Rejected	AT5G21274
At2g41835	0.0707904961400504	Rejected	AT5G21274
OBP4	0.231796099556009	Rejected	AT5G21274
BBX31	0.152897195002375	Rejected	AT5G21274
LCL1	0.167779143150401	Rejected	AT5G21274
SRS7	0.401464162909598	Rejected	AT5G21274
AT2G40260	0.015513850132399	Rejected	AT5G21274
EIN3	0.368285584617128	Rejected	AT5G21274
At3g12730	0.14918272851082	Rejected	AT5G21274
WRKY26	0.0581138213129368	Rejected	AT5G21274
RVE1	0.271709468063315	Rejected	AT5G21274
Adof1	0.356125634630617	Rejected	AT5G21274
WRKY27	0.0530664714598101	Rejected	AT5G21274
AT2G33550	0.219906188090479	Rejected	AT5G21274
WRKY75	0.173560837541504	Rejected	AT5G21274
SOL1	0.122898275511833	Rejected	AT5G21274
RAV1	0.214869340345231	Rejected	AT5G21274
dof45	0.699949586031993	Rejected	AT5G21274
HAT5	0.0446325526121748	Rejected	AT5G21274
AT3G52440	0.411585545321216	Rejected	AT5G21274
REM19	0.548890862688199	Rejected	AT5G21274
ANL2	0.00478785887286356	Rejected	AT5G21274
AT1G47655	0.0207384963691623	Rejected	AT5G21274
NLP7	0.0203799192480992	Rejected	AT5G21274
AGL15	1.03845761996568	Rejected	AT5G21274
EPR1	0.0685651824627679	Rejected	AT5G21274
AT2G28920	0.175130445564253	Rejected	AT5G21274
At3g09600	0.111647896117887	Rejected	AT5G21274
At3g13040	0.998156996192208	Rejected	AT5G21274
At4g01280	0.987881550193387	Rejected	AT5G21274
AGL16	0.0405173024921325	Rejected	AT5G21274
ANAC094	0.0690585652375701	Rejected	AT5G21274
HSFA6A	1.10192111048731	Rejected	AT5G40400
AT1G71450	1.14997515428502	Rejected	AT5G40400
VND3	0.193861736590778	Rejected	AT5G40400
STOP1	0.700521829017365	Rejected	AT5G40400
LCL1	0.135366407852817	Rejected	AT5G40400
AGL16	0.479452908370037	Rejected	AT5G40400
TF3A	7.98533378151024	Confirmed	AT5G40400
LHY1	0.491983095082562	Rejected	AT5G40400
AT1G23810	0.117841026587084	Rejected	AT5G40400
MYB60	0.22573961082562	Rejected	AT5G40400
GRF9	0.953245602488183	Rejected	AT5G40400
WRKY47	4.19876154263946	Rejected	AT5G40400
AT2G28920	0.654533285930762	Rejected	AT5G40400
BPC6	0.246944805883981	Rejected	AT5G40400
FRS9	7.6769497721057	Confirmed	AT5G40400
WLIM2A	4.311639897579	Rejected	AT5G40400
ERF48	1.40606805067111	Rejected	AT5G40400
SHN3	8.18919814273003	Confirmed	AT5G40400
BPC1	0.722223387073725	Rejected	AT5G40400
dof43	0.0272804495458261	Rejected	AT5G40400
BPC5	1.48414262328221	Rejected	AT5G40400
AtGRF6	1.09092251150499	Rejected	AT5G40400
GATA12	0.104373204746797	Rejected	AT5G40400
TCP20	0.0998053059931714	Rejected	AT5G40400
ERF9	5.83990291540245	Rejected	AT5G43725
HAP3	0.0177392403873284	Rejected	AT5G43725
LBD13	5.76876728012434	Rejected	AT5G43725
ARF16	0.864604044993755	Rejected	AT5G43725
ERF10	5.96288600011683	Rejected	AT5G43725
BPC1	0.929452064717085	Rejected	AT5G43725
ERF4	6.00695410536524	Rejected	AT5G43725
ZIM	5.89934458779317	Rejected	AT5G43725
AT3G49930	8.83650191156815	Confirmed	AT5G51510
AT1G04880	0.208989638964247	Rejected	AT5G51510
TGA9	1.9083529035833	Rejected	AT5G51510
AT3G25990	0.171953470505622	Rejected	AT5G51510
AT5G18090	0.400132683806548	Rejected	AT5G51510
ZML1	2.32242587098846	Rejected	AT5G51510
TGA4	7.25550575206675	Rejected	AT5G51510
TGA2	1.99392742551613	Rejected	AT5G51510
MYB121	0.400414425509939	Rejected	AT5G51510
AT5G66940	0.104552142035546	Rejected	AT5G51510
MYB77	0.450813859904404	Rejected	AT5G63390
REM16	5.67288087019029	Rejected	AT5G63390
BPC6	6.16142368207537	Rejected	AT5G63390
HSFA1E	0.0595143195379767	Rejected	AT5G63390
AGL25	0.721251198943556	Rejected	AT5G63390
FRS9	1.10904800780875	Rejected	AT5G63390
MYB73	0.358047332672025	Rejected	AT5G63390
AT1G49560	0.632780253786403	Rejected	AT5G63390
BPC1	6.01412494215067	Rejected	AT5G63390
At3g13040	2.63714914383956	Rejected	AT5G63390
DEL2	5.78150881488212	Rejected	AT5G63390
MYB113	0.590971879046668	Rejected	AT5G63390
MYB65	0.649686805873369	Rejected	AT5G63390
MYB33	0.389033808936245	Rejected	AT5G63390
DEL1	5.70606524303119	Rejected	AT5G63390
MYB81	0.459466402155592	Rejected	AT5G63390
