## Supplemental Table S8 for "Neutral transcriptome rewiring promotes QDR evolvability at the species level"

### Sheet: merged_data_with_slope_modif
Supplemental Table S8: Navigability by accessions across the transcriptome-resistance map, considering only accessory DEGs, core DEGs, shell DEGs, or all genes for transcriptome proximity among accessions
Accessions	Accessory DEGs	Core DEGs	Shell DEGs	All genes
Ang-0	12.3046875	28.5115303983229	35.3430353430353	3.49794238683128
Bla-1	75.9765625	26.6247379454927	52.8066528066528	53.7037037037037
Bor-1	40.234375	30.398322851153	18.2952182952183	15.6378600823045
Co-1	13.0859375	64.5702306079665	24.5322245322245	16.0493827160494
Col-0	0.1953125	6.49895178197065	21.6216216216216	22.8395061728395
Ct-1	2.5390625	1.67714884696017	0.415800415800416	0.205761316872428
Eds-1	25.9765625	28.9308176100629	64.2411642411642	69.1358024691358
Ei-2	1.953125	10.482180293501	12.2661122661123	10.6995884773663
Es-0	0.5859375	0.209643605870021	0.207900207900208	0.411522633744856
Gy-0	2.734375	2.93501048218029	34.9272349272349	12.1399176954733
Hs-0	0.9765625	13.2075471698113	4.36590436590437	10.082304526749
Kyoto	11.5234375	37.3165618448637	40.956340956341	32.7160493827161
Ll-0	37.3046875	16.1425576519916	9.35550935550935	7.20164609053498
Mt-0	11.328125	8.38574423480084	0.207900207900208	3.29218106995885
Nok-3	32.2265625	15.7232704402516	0.207900207900208	7.61316872427984
Oy-0	0.1953125	0.419287211740042	0.415800415800416	0.205761316872428
Pn-0	0.390625	0.209643605870021	0.207900207900208	0.205761316872428
Ra-1	0.9765625	3.56394129979036	0.831600831600832	0.617283950617284
Rub	0.1953125	0.209643605870021	0.207900207900208	0.205761316872428
Se-0	0.1953125	0.209643605870021	0.207900207900208	0.205761316872428
Van-0	0.5859375	0.209643605870021	0.415800415800416	0.617283950617284
Wa-1	0.1953125	0.209643605870021	27.6507276507276	39.5061728395062
Ws-0	5.078125	11.7400419287212	0.831600831600832	17.0781893004115
